# Photosynthesis-derived carbohydrate supply sustains CuCl_2_-induced phytoalexin production in rice leaves

**DOI:** 10.64898/2026.10.29.761194

**Authors:** Naoya Misawa, Yumi Oshima, Tomohiro Sagara, Natsumi Tate, Shuhei Yoshinaga, Tomoko Sakazawa, Emi Yumoto, Hisakazu Yamane, Koji Miyamoto

**Affiliations:** Department of Biosciences, Faculty of Science and Engineering, Teikyo University, 1-1 Toyosatodai, Utsunomiya, Tochigi 320-8551, Japan; Graduate School of Science and Engineering, Teikyo University, 1-1 Toyosatodai, Utsunomiya, Tochigi 320-8551, Japan; Department of Integrated Science and Engineering, Faculty of Science and Engineering, Teikyo University, 1-1 Toyosatodai, Utsunomiya, Tochigi 320-8551, Japan; Advanced Instrumental Analysis Center, Teikyo University, 1-1 Toyosatodai, Utsunomiya, Tochigi 320-8551, Japan

**Keywords:** *Oryza sativa*, Phytoalexin, Specialized metabolism, Photosynthesis, Sugar, Darkness

## Abstract

Phytoalexins are antimicrobial metabolites whose biosynthesis is triggered by signaling activated by both biotic and abiotic elicitors, but the physiological conditions that sustain their production remain poorly understood. Here, we examined how light and carbohydrate availability affect CuCl_2_-induced production of diterpenoid (phytocassanes and momilactones) and flavonoid (sakuranetin) phytoalexins in rice (*Oryza sativa* L.) leaf disks. Darkness strongly suppressed both the accumulation of all three phytoalexin groups and the induction of their biosynthetic genes. In darkness, endogenous sucrose, glucose, and fructose declined to 3%–8% of the levels in the light, whereas early accumulation of jasmonic acid and jasmonoyl-_L_-isoleucine (JA-Ile) was not detectably reduced. Exogenous sucrose restored phytoalexin accumulation in darkness in a dose-dependent manner, together with the expression of the suppressed biosynthetic genes, whereas equimolar mannitol had no effect. Glucose also restored sakuranetin accumulation in darkness but only partially restored diterpenoid accumulation, whereas the glucose analog 2-deoxy-_D_-glucose did not, and it suppressed CuCl_2_-induced accumulation in the light in a dose-dependent manner. In the light, 3-(3,4-dichlorophenyl)-1,1-dimethylurea (DCMU), an inhibitor of photosynthetic electron transport, depleted soluble sugars and suppressed phytoalexin accumulation, and sucrose reversed this suppression. Sugars alone induced little phytoalexin accumulation, indicating that carbohydrates act permissively rather than as elicitors. Diterpenoid phytoalexins depended more strongly on light than sakuranetin, yet both classes depended on carbohydrate availability. These results indicate that photosynthesis-derived carbohydrate supply sustains elicitor-induced phytoalexin production in rice leaves and largely accounts for its light dependence.
