## Supplementary material for "Photosynthesis-derived carbohydrate supply sustains CuCl_2_-induced phytoalexin production in rice leaves": Table S1

### Sheet: Table S1
Table S1. Primers used for quantitative RT-PCR.
Gene	Locus ID (RAP-DB)	Forward primer (5′→3′)	Reverse primer (5′→3′)	Figures
OsCPS2	Os02g0571100	TTTTGCTACGTCGCTCATTG	GAGCCATGCTGGTAGACACA	2A, 4D
OsKSL7	Os02g0570400	TTCATCTCTGTCACTTTTTCTTTTT	ATCCCAACTAAGTCATCCAC	2B, 4E
OsCPS4	Os04g0178300	TGACGAGGCTGGGCATATC	TCTGGAGTCCAGTTCCTGAAA	2C, 4F
OsKSL4	Os04g0179700	TACTCTCAGGCCGATGGATT	TCGCGATACCGTAGGAAAAC	2D, 4G
OsDXS3	Os07g0190000	GGGGGAGGTTCCAGTAAGAA	TCATTTTGCATTTGGAAGCA	2E, 4H
OsNOMT	Os12g0240900	CTAGCCGGATGCATGAAAGT	TGCACGTATAGGCACACACA	2F, 4I
OsUBQ	Os10g0542200	TCCGAGAGATGGGTTTCATC	GCCAAGATTGCCAAGAAGAC	Reference gene
Transcript levels were normalized to OsUBQ (Os10g0542200) and expressed as relative values using the 2−ΔΔCt method. Locus IDs are from RAP-DB.
